# TCR_Explore: a novel webtool for T cell receptor repertoire analysis

**DOI:** 10.1101/2022.11.03.514642

**Authors:** Kerry A. Mullan, Justin B. Zhang, Claerwen M. Jones, Shawn J. R. Goh, Jerico Revote, Patricia T. Illing, Anthony W. Purcell, Nicole L. La Gruta, Chen Li, Nicole A. Mifsud

**Author notes:** To whom correspondence should be addressed: Kerry A. Mullan, Nicole A. Mifsud. **Biographical notes**. **Kerry A. Mullan** is a Ph.D. candidate in the Department of Biochemistry and Molecular Biology, Monash University. Her research focuses on Type IV hypersensitivity drug (*e.g*. carbamazepine) reaction that explored genomic/transcriptomic markers, functional T cell work, as well as bioinformatics program development. **Justin B. Zhang** is a Ph.D. candidate in the Department of Biochemistry and Molecular Biology, Monash University. His research focuses on how the CD4 and CD8 co-receptors regulate T cell receptor recognition, instruct T cell development and shape T cell receptor repertoires. **Claerwen M. Jones** is a post-doctoral research fellow at the Biomedicine Discovery Institute and Department of Biochemistry & Molecular Biology, Monash University. Her current research focuses on T cell responses in autoimmune diseases. **Shawn J. R. Goh** is a Ph.D. candidate in the Department of Biochemistry and Molecular Biology, Monash University. His research focuses on Type IV drug hypersensitivity (e.g. anticonvulsants, antibiotics) that explored how penicillins alter the immunopeptidome of T cells and the repertoire of TCRs involved in such reactions. **Jerico Revote** is a Research DevOps Systems Engineer at the Monash eResearch Centre (MeRC), Monash University with a background in cloud infrastructure and solution design. He is the technical lead in the deployment and operations of the Monash Secure eResearch Platform (SeRP). He is also the activity lead for the digital cooperatives capability of the Monash eResearch Centre. He has established a wide range of technology research capabilities used by hundreds of Australian and international researchers to date. **Patricia T. Illing** is a Group Leader in the Biomedicine Discovery Institute and Department of Biochemistry & Molecular Biology, Monash University, Australia. Her research centres on understanding peptide and small molecule presentation by MHC, and MHC-like, molecules in the context of infection, cancer and adverse drug reactions. **Anthony W. Purcell** is a Professor and head of immunopeptidomics and quantitative proteomics in the department of Biochemistry and Molecular Biology at Monash University. His current research focuses on using cutting edge proteomics to address a wide variety of immune questions related to human immunology, molecular virology, structural and functional immunology. **Nicole L. La Gruta** is a Professor and head of the T cell development and function laboratory in the Department of Biochemistry and Molecular Biology and the Immunity Program in the Biomedicine Discovery Institute at Monash University. Her current research focuses on understanding the molecular bases of healthy and dysfunctional (ageing, autoimmunity) T cell responses. **Chen Li** is a Research Fellow in the Biomedicine Discovery Institute and Department of Biochemistry and Molecular Biology, Monash University. His research interests include systems proteomics, immunopeptidomics, personalized medicine, and experimental bioinformatics. **Nicole A. Mifsud** is Group Leader in the Biomedicine Discovery Institute and Department of Biochemistry & Molecular Biology, Monash University, Australia. Her current research program explores T cell-mediated immune responses in transplant rejection, as well their contribution in human disease settings such as viral infections, adverse drug reactions and cancer.

## Abstract

T cells expressing either alpha-beta or gamma-delta T cell receptors (TCR) are critical sentinels of the adaptive immune system, with receptor diversity being essential for protective immunity against a broad array of pathogens and agents. Programs available to profile TCR clonotypic signatures can be limiting for users with no coding expertise. Current analytical pipelines can be inefficient due to manual processing steps, open to data transcription errors and have multiple analytical tools with unique inputs that require coding expertise. Here we present a bespoke webtool designed for users irrespective of coding expertise, coined ‘TCR_Explore’, incorporating automated quality control steps that generates a single output file for creation of flexible and publication ready figures. TCR_Explore will elevate a user’s capacity to undertake in-depth TCR repertoire analysis of both new and pre-existing datasets for identification of T cell clonotypes associated with health and disease. The web application is located at https://tcr-explore.erc.monash.edu for users to interactively explore TCR repertoire datasets.

**Key Points:**

- Bespoke program for non-specialists in computerised methodologies for deep exploration of TCR repertoire analysis
- Automated QC and analysis pipelines for Sanger based TCR sequencing coupled with immunophenotyping, with the capacity for integration of other sequencing platform outputs
- Automated summary processes to aid data visualisation and generation of publication-ready graphical displays
