## Supplementary Data 3 for "TCR_Explore: a novel webtool for T cell receptor repertoire analysis"

subject	epitope	count	v_a_gene	j_a_gene	cdr3_a_aa	cdr3_a_nucseq	v_b_gene	j_b_gene	cdr3_b_aa	cdr3_b_nucseq	well_id
E10630	CD8	1	TRAV12-2*01	TRAJ28*01	CAVFLGAWSYQLTF	TGTGCCGTCTTCCTTGGGGCTTGGAGTTACCAACTCACTTTC	TRBV28*01	TRBJ1-5*01	CASSLEGVNQPQHF	TGTGCCAGCAGTTTGGAAGGGGTCAATCAGCCCCAGCATTTT	Clone_1.E10630-CD8
E10630	CD8	1	TRAV38-2/TRDV8*01	TRAJ43*01	CALDNNDMRF	TGTGCTTTGGACAACAATGACATGCGCTTT	TRBV15*02	TRBJ2-2*01	CATSKGRLNTGELFF	TGTGCCACCAGCAAGGGACGGCTGAACACCGGGGAGCTGTTTTTT	Clone_2.E10630-CD8
E10630	CD8	1	TRAV35*01	TRAJ42*01	CAGLRGSQGNLIF	TGTGCTGGGCTGCGTGGAAGCCAAGGAAATCTCATCTTT	TRBV3-1*01	TRBJ2-7*01	CASSQGGVESEQYF	TGTGCCAGCAGCCAAGGAGGGGTCGAGAGCGAGCAGTACTTC	Clone_3.E10630-CD8
E10630	CD8	1	TRAV12-1*01	TRAJ44*01	CVVGGGTASKLTF	TGTGTGGTGGGGGGCGGCACTGCCAGTAAACTCACCTTT	TRBV2*01	TRBJ2-1*01	CASSGRGNYNEQFF	TGTGCCAGCAGTGGGCGGGGGAACTACAATGAGCAGTTCTTC	Clone_4.E10630-CD8
E10630	CD8	1	TRAV26-1*01	TRAJ24*03	CIVNTDSWGKFQF	TGCATCGTAAATACTGACAGCTGGGGGAAATTCCAGTTT	TRBV20-1*01	TRBJ1-1*01	CSAQNTEAFF	TGCAGTGCTCAAAACACTGAAGCTTTCTTT	Clone_5.E10630-CD8
E10630	CD8	1	TRAV12-1*01	TRAJ20*01	CVVNLNDYKLSF	TGTGTGGTGAACCTTAACGACTACAAGCTCAGCTTT	TRBV2*01	TRBJ2-1*01	CASRIPGSAYNEQFF	TGTGCCAGCCGCATACCAGGATCTGCCTACAATGAGCAGTTCTTC	Clone_6.E10630-CD8
E10630	CD8	1	TRAV8-3*01	TRAJ48*01	CAVGAPDGNEKLTF	TGTGCTGTGGGTGCCCCAGATGGAAATGAGAAATTAACCTTT	TRBV20-1*01	TRBJ2-3*01	CSPTSGTQYF	TGCAGTCCTACTAGCGGAACGCAGTATTTT	Clone_7.E10630-CD8
E10630	CD8	1	TRAV19*01	TRAJ58*01 ORF	CALSEWEETSGSRLTF	TGTGCTCTGAGTGAGTGGGAAGAAACCAGTGGCTCTAGGTTGACCTTT	TRBV9*01	TRBJ2-7*01	CASSVGLAGVYEQYF	TGTGCCAGCAGCGTAGGGCTAGCGGGAGTCTACGAGCAGTACTTC	Clone_8.E10630-CD8
E10630	CD8	1	TRAV30*05	TRAJ20*01	CGTEINDYKLSF	TGTGGCACAGAGATCAACGACTACAAGCTCAGCTTT	TRBV3-1*01	TRBJ2-1*01	CASSHLPQGAEFF	TGTGCCAGCAGCCACCTTCCACAGGGAGCGGAGTTCTTC	Clone_9.E10630-CD8
E10630	CD8	1	TRAV8-6*02	TRAJ26*01	CAANNYGQNFVF	TGTGCTGCTAATAACTATGGTCAGAATTTTGTCTTT	TRBV3-1*01	TRBJ2-7*01	CASSQDSYSYEQYF	TGTGCCAGCAGCCAAGACTCATACTCCTACGAGCAGTACTTC	Clone_10.E10630-CD8
E10630	CD8	1	TRAV9-2*01	TRAJ50*01	CALLGTGSTSYDKVIF	TGTGCTCTGCTGGGGACAGGGTCAACCTCCTACGACAAGGTGATATTT	TRBV2*01	TRBJ2-7*01	CASSDGTRVYEQYF	TGTGCCAGCAGTGACGGGACAAGGGTTTACGAGCAGTACTTC	Clone_11.E10630-CD8
E10630	CD8	1	TRAV21*01	TRAJ31*01	CAVNNARLMF	TGTGCTGTGAACAATGCCAGACTCATGTTT	TRBV11-2*01	TRBJ1-1*01	CASSLVGLGDAFF	TGTGCCAGCAGCTTAGTTGGACTGGGCGATGCTTTCTTT	Clone_12.E10630-CD8
E10630	IFN	14	TRAV1-2*01	TRAJ20*01	CAAFGDYKLSF	TGTGCTGCCTTTGGGGACTACAAGCTCAGCTTT	TRBV27*01	TRBJ2-3*01	CASSSLSGGWPDTQYF	TGTGCCAGCAGTTCACTGAGCGGGGGATGGCCAGATACGCAGTATTTT	Clone_13.E10630-IFN
E10630	IFN	1	TRAV1-2*01	TRAJ20*01	CAAFGEYKLSF	TGCGCTGCCTTTGGGGAATACAAGCTCAGCTTT	TRBV27*01	TRBJ2-3*01	CASSSLSGGWPDTQYF	TGTGCCAGCAGTTCACTGAGCGGGGGATGGCCAGATACGCAGTATTTT	Clone_14.E10630-IFN
E10630	IFN	1	TRAV1-2*01	TRAJ20*01	SAAFGEYKLSF	TCCGCTGCCTTTGGGGAATACAAGCTCAGCTTT	TRBV27*01	TRBJ2-3*01	CASSSLSGGWPDTQYF	TGTGCCAGCAGTTCACTGAGCGGGGGATGGCCAGATACGCAGTATTTT	Clone_15.E10630-IFN
E10630	IFN	1	TRAV1-2*01	TRAJ41*01	CAVRLQDSNSGYALNF	TGTGCTGTGAGACTCCAAGACTCAAATTCCGGGTATGCACTCAACTTC	TRBV20-1*01	TRBJ2-7*01	CSARSPRSSYEQYF	TGCAGTGCTCGGAGCCCCCGGAGCTCCTACGAGCAGTACTTC	Clone_16.E10630-IFN
E10630	IFN	1	TRAV1-2*01	TRAJ41*01	CAVRDQNSNSGYALNF	TGTGCTGTGAGAGATCAAAACTCAAATTCCGGGTATGCACTCAACTTC	TRBV20-1*01	TRBJ2-7*01	CSARSPRSSYEQYF	TGCAGTGCTAGATCTCCCAGGAGCTCCTACGAGCAGTACTTC	Clone_17.E10630-IFN
E10630	IFN	1	TRAV1-1*01	TRAJ32*01	CAPPSPRGATNKLIF	TGCGCTCCCCCATCCCCGCGAGGTGCTACAAACAAGCTCATCTTT	TRBV27*01	TRBJ2-3*01	CASSSLSGGWPDTQYF	TGTGCCAGCAGTTCACTGAGCGGGGGATGGCCAGATACGCAGTATTTT	Clone_18.E10630-IFN
T00016	CD8	1	TRAV22*01	TRAJ9*01	CAVADTGGFKTIF	TGTGCTGTGGCCGATACTGGAGGCTTCAAAACTATCTTT	TRBV29-1*01	TRBJ2-7*01	CSVEERGQDYEQYF	TGCAGCGTTGAAGAAAGAGGGCAGGACTACGAGCAGTACTTC	Clone_19.T00016-CD8
T00016	CD8	1	TRAV26-1*01	TRAJ39*01	CIVTHNAGNMLTF	TGCATCGTCACCCATAATGCAGGCAACATGCTCACCTTT	TRBV13*01	TRBJ1-1*01	CASSTSIGRGGKGNTEAFF	TGTGCCAGCAGCACATCAATTGGTCGGGGCGGGAAGGGGAACACTGAAGCTTTCTTT	Clone_20.T00016-CD8
T00016	CD8	1	TRAV6*03	TRAJ27*01	CALHNTNAGKSTF	TGTGCTCTTCATAACACCAATGCAGGCAAATCAACCTTT	TRBV4-1*01	TRBJ2-7*01	CASSQDRASGSLSYEQYF	TGCGCCAGCAGCCAAGATAGGGCTAGCGGGAGCCTATCCTACGAGCAGTACTTC	Clone_21.T00016-CD8
T00016	CD8	1	TRAV8-2*01	TRAJ21*01	CAVSEGNFNKFYF	TGTGCTGTGAGTGAGGGGAACTTCAACAAATTTTACTTT	TRBV13*01	TRBJ2-5*01	CASSLDGLQETQYF	TGTGCCAGCAGCCTTGACGGACTACAAGAGACCCAGTACTTC	Clone_22.T00016-CD8
T00016	CD8	1	TRAV6*03	TRAJ44*01	CALGDTGTASKLTF	TGTGCTCTAGGGGATACCGGCACTGCCAGTAAACTCACCTTT	TRBV27*01	TRBJ2-1*01	CASSPGLARNNEQFF	TGTGCCAGCAGCCCGGGACTAGCGAGAAACAATGAGCAGTTCTTC	Clone_23.T00016-CD8
T00016	CD8	1	TRAV26-1*01	TRAJ31*01	CIVRVEAKMF	TGCATCGTCAGAGTCGAGGCTAAGATGTTT	TRBV4-2*01	TRBJ2-2*01	CASSQYTPMVTGSNGELFF	TGTGCCAGCAGCCAGTACACCCCAATGGTGACAGGGTCAAACGGGGAGCTGTTTTTT	Clone_24.T00016-CD8
T00016	CD8	1	TRAV14/TRDV4*03	TRAJ40*01	CAMRDTSGTYKYIF	TGTGCAATGAGAGATACCTCAGGAACCTACAAATACATCTTT	TRBV28*01	TRBJ2-2*01	CASSFLPGNTGELFF	TGTGCCAGCAGTTTTCTTCCAGGGAACACCGGGGAGCTGTTTTTT	Clone_25.T00016-CD8
T00016	CD8	1	TRAV8-2*01	TRAJ26*01	CAKNYGQNFVF	TGTGCCAAAAACTATGGTCAGAATTTTGTCTTT	TRBV25-1*01	TRBJ2-7*01	CASSVGTGVYEQYF	TGTGCCAGCAGTGTCGGGACAGGAGTTTACGAGCAGTACTTC	Clone_26.T00016-CD8
T00016	CD8	1	TRAV29/TRDV5*04	TRAJ34*01	CAASTDKLIF	TGTGCAGCAAGCACCGACAAGCTCATCTTT	TRBV12-3*01	TRBJ2-1*01	CASSYSGRAEQFF	TGTGCCAGCAGCTATAGCGGGAGGGCTGAGCAGTTCTTC	Clone_27.T00016-CD8
T00016	CD8	1	TRAV29/TRDV5*04	TRAJ52*01	CAASGNAGGTSYGKLTF	TGTGCAGCAAGTGGGAATGCTGGTGGTACTAGCTATGGAAAGCTGACATTT	TRBV12-3*01	TRBJ1-5*01	CASSLFRANGPQHF	TGTGCCAGCAGTTTATTCAGGGCGAATGGGCCCCAGCATTTT	Clone_28.T00016-CD8
T00016	CD8	1	TRAV26-1*01	TRAJ15*01	CIVRLINQAGTALIF	TGCATCGTCAGACTCATAAACCAGGCAGGAACTGCTCTGATCTTT	TRBV29-1*01	TRBJ2-7*01	CSVAGTSSYEQYF	TGCAGCGTTGCCGGGACTTCCAGCTACGAGCAGTACTTC	Clone_29.T00016-CD8
T00016	CD8	1	TRAV1-2*01	TRAJ33*01	CAVRDSKYQLIW	TGTGCTGTGAGAGATAGCAAATATCAGTTAATTTGG	TRBV6-1*01	TRBJ2-1*01	CASSEAGDGYNEQFF	TGTGCCAGCAGTGAAGCGGGAGACGGATACAATGAGCAGTTCTTC	Clone_30.T00016-CD8
T00016	CD8	1	TRAV22*01	TRAJ40*01	CAVPQASGTYKYIF	TGTGCTGTTCCTCAAGCCTCAGGAACCTACAAATACATCTTT	TRBV28*01	TRBJ2-1*01	CASSDPRDRGNEQFF	TGTGCCAGCAGTGACCCGCGGGACAGGGGAAATGAGCAGTTCTTC	Clone_31.T00016-CD8
T00016	CD8	1	TRAV17*01	TRAJ30*01	CATDAGDDKIIF	TGTGCTACGGACGCCGGAGATGACAAGATCATCTTT	TRBV7-9*01	TRBJ1-1*01	CASGKLFTEAFF	TGTGCCAGCGGCAAGTTGTTCACTGAAGCTTTCTTT	Clone_32.T00016-CD8
T00016	CD8	1	TRAV17*01	TRAJ30*01	CATAPNRDDKIIF	TGTGCTACGGCCCCGAACAGAGATGACAAGATCATCTTT	TRBV9*01	TRBJ1-3*01	CASSVDGRSGNTIYF	TGTGCCAGCAGCGTAGACGGGCGCTCTGGAAACACCATATATTTT	Clone_33.T00016-CD8
T00016	CD8	1	TRAV1-2*01	TRAJ33*01	CAVLDSNYQLIW	TGTGCTGTCTTGGATAGCAACTATCAGTTAATCTGG	TRBV6-5*01	TRBJ2-7*01	CASSYSPGQGIYEQYF	TGTGCCAGCAGTTACTCCCCGGGACAGGGAATCTACGAGCAGTACTTC	Clone_34.T00016-CD8
T00016	CD8	1	TRAV26-1*01	TRAJ43*01	CIVRGDNNNDMRF	TGCATCGTCAGAGGCGACAATAACAATGACATGCGCTTT	TRBV13*01	TRBJ2-7*01	CASSLPPPYEQYF	TGTGCCAGCAGCTTACCCCCCCCCTACGAGCAGTACTTC	Clone_35.T00016-CD8
T00016	CD8	1	TRAV13-2*01	TRAJ5*01	CAENMDTGRRALTF	TGTGCAGAGAATATGGACACGGGCAGGAGAGCACTTACTTTT	TRBV4-1*01	TRBJ1-1*01	CASSLPVGGTEAFF	TGCGCCAGCAGCCTGCCCGTAGGGGGCACTGAAGCTTTCTTT	Clone_36.T00016-CD8
T00016	CD8	1	TRAV9-2*01	TRAJ34*01	CALGISYNTDNLIF	TGTGCTCTAGGTATATCTTATAACACCGACAATCTCATCTTT	TRBV9*01	TRBJ2-4*01	CASSVDGRPKNIQYF	TGTGCCAGCAGCGTAGATGGACGACCCAAGAACATTCAGTACTTC	Clone_37.T00016-CD8
T00016	CD8	1	TRAV14/TRDV4*03	TRAJ31*01	CAMRPSRNNNARLMF	TGTGCAATGAGACCTTCTAGGAATAACAATGCCAGACTCATGTTT	TRBV7-9*01	TRBJ1-5*01	CASSFDTNQPQHF	TGTGCCAGCAGCTTCGACACCAATCAGCCCCAGCATTTT	Clone_38.T00016-CD8
T00016	IFN	2	TRAV19*01	TRAJ32*02	CALSEASGATNKLIF	TGTGCTCTGAGTGAGGCTAGTGGTGCTACAAACAAGCTCATCTTT	TRBV9*01	TRBJ2-7*01	CASSVAAGPNYEQYF	TGTGCCAGCAGCGTAGCGGCGGGACCAAACTACGAGCAGTACTTC	Clone_39.T00016-IFN
T00016	IFN	3	TRAV1-1*01	TRAJ22*01	CAVLAPGSARQLTF	TGCGCTGTGTTGGCCCCCGGTTCTGCAAGGCAACTGACCTTT	TRBV14*01	TRBJ2-7*01	CASSQEGRGRYEQYF	TGTGCCAGCAGCCAAGAGGGCAGGGGGCGGTACGAGCAGTACTTC	Clone_40.T00016-IFN
T00016	IFN	1	TRAV4*01	TRAJ13*02	CLVAMNSGGYQKVTF	TGCCTCGTGGCTATGAATTCTGGGGGTTACCAGAAAGTTACCTTT	TRBV6-6*03	TRBJ2-1*01	CASSFGRGDYNEQFF	TGTGCCAGCAGTTTTGGGCGGGGGGACTACAATGAGCAGTTCTTC	Clone_41.T00016-IFN
T00016	IFN	1	TRAV8-2*01	TRAJ4*01	CVVSVFWGGYNKLTF	TGTGTTGTGAGTGTGTTTTGGGGTGGCTACAATAAGCTGACTTTT	TRBV15*02	TRBJ2-7*01	CATSRDRQGVFEQYF	TGTGCCACCAGCAGAGACCGACAGGGTGTCTTCGAGCAGTACTTC	Clone_42.T00016-IFN
T00016	IFN	1	TRAV8-2*01	TRAJ4*01	CFVSVFWGGYNKLTF	TGTTTTGTGAGTGTGTTTTGGGGTGGCTACAATAAGCTGACTTTT	TRBV15*02	TRBJ2-7*01	CATSRDRQGVFEQYF	TGTGCCACCAGCAGAGACCGACAGGGTGTCTTCGAGCAGTACTTC	Clone_43.T00016-IFN
T00016	IFN	2	TRAV8-2*01	TRAJ4*01	CVVSVFSGGYNKLIF	TGTGTTGTGAGTGTGTTTTCTGGTGGCTACAATAAGCTGATTTTT	TRBV15*02	TRBJ2-7*01	CATSRDRQGVFEQYF	TGTGCCACCAGCAGAGACCGACAGGGTGTCTTCGAGCAGTACTTC	Clone_44.T00016-IFN
T00016	IFN	1	TRAV12-2*02	TRAJ49*01	CAVNTGNQFYF	TGTGCCGTGAACACCGGTAACCAGTTCTATTTT	TRBV5-4*01	TRBJ2-1*01	CASSPMPYDEQFF	TGTGCCAGCAGCCCCATGCCCTATGATGAGCAGTTCTTC	Clone_45.T00016-IFN
T00016	IFN	1	TRAV5*01	TRAJ4*01	CAESPPDGYNKLIF	TGTGCAGAGAGTCCTCCCGATGGCTACAATAAGCTGATTTTT	TRBV11-2*01	TRBJ2-1*01	CASSQGLAGDNEQFF	TGTGCCAGCAGCCAGGGACTAGCGGGTGACAATGAGCAGTTCTTC	Clone_46.T00016-IFN
T00016	IFN	1	TRAV4*01	TRAJ21*01	CLVGPYNFNKFYF	TGCCTCGTGGGCCCTTACAACTTCAACAAATTTTACTTT	TRBV24-1*01	TRBJ1-1*01	CATSETDVLRPEAFF	TGTGCCACCAGTGAAACGGACGTCCTGCGGCCTGAAGCTTTCTTT	Clone_47.T00016-IFN
T00016	IFN	1	TRAV29/TRDV5*04	TRAJ49*01	CAAVLPLSNTGNQFYF	TGTGCAGCGGTCCTCCCCTTATCGAACACCGGTAACCAGTTCTATTTT	TRBV6-5*01	TRBJ1-5*01	CASRGGQGQPQHF	TGTGCCAGCAGGGGGGGCCAAGGGCAGCCCCAGCATTTT	Clone_48.T00016-IFN
T00016	IFN	1	TRAV8-6*01	TRAJ49*01	CAVRSNTGNQFYF	TGTGCTGTGAGATCGAACACCGGTAACCAGTTCTATTTT	TRBV6-5*01	TRBJ1-1*01	CASSSVRGRGNTEAFF	TGTGCCAGCAGTTCCGTGAGGGGAAGGGGGAACACTGAAGCTTTCTTT	Clone_49.T00016-IFN
T00016	IFN	1	TRAV21*01	TRAJ26*01	CAVDNYGQNFVF	TGTGCTGTAGATAACTATGGTCAGAATTTTGTCTTT	TRBV28*01	TRBJ2-1*01	CASSRQGLYSYNEQFF	TGTGCCAGCAGTCGACAGGGGTTATACTCCTACAATGAGCAGTTCTTC	Clone_50.T00016-IFN
T00016	IFN	1	TRAV14/TRDV4*03	TRAJ49*01	CAITNTGNQFYF	TGTGCAATCACTAACACCGGTAACCAGTTCTATTTT	TRBV2*01	TRBJ1-1*01	CASSELQNTEAFF	TGTGCCAGCAGTGAATTACAGAACACTGAAGCTTTCTTT	Clone_51.T00016-IFN
T00016	IFN	1	TRAV12-2*01	TRAJ48*01	CAVRDSFGNEKLTF	TGTGCCGTGAGGGATTCCTTTGGAAATGAGAAATTAACCTTT	TRBV12-3*01	TRBJ2-1*01	CASSPLLWEGLHEQFF	TGTGCCAGCAGTCCGCTCCTTTGGGAGGGCCTCCATGAGCAGTTCTTC	Clone_52.T00016-IFN
T00016	IFN	1	TRAV29/TRDV5*04	TRAJ34*01	CAASTDKLIF	TGTGCAGCAAGCACCGACAAGCTCATCTTT	TRBV12-3*01	TRBJ2-1*01	CASSYSGRAEQFF	TGTGCCAGCAGCTATAGCGGGAGGGCTGAGCAGTTCTTC	Clone_53.T00016-IFN
T00016	IFN	1	TRAV8-2*01	TRAJ4*01	CVVSVFWGGYNKLTF	TGTGTTGTGAGTGTGTTTTGGGGTGGATACAATAAGCTGACTTTT	TRBV15*02	TRBJ2-7*01	CATSRDRQGVFEQYF	TGTGCCACCAGCAGAGACCGACAGGGTGTCTTCGAGCAGTACTTC	Clone_54.T00016-IFN
T00024	CD8	1	TRAV19*01	TRAJ40*01	CALSEATSGTYKYIF	TGTGCTCTGAGTGAGGCCACCTCAGGAACCTACAAATACATCTTT	TRBV29-1*01	TRBJ2-7*01	CSVEDRDRDYEQYF	TGCAGCGTTGAAGATCGGGACAGGGATTACGAGCAGTACTTC	Clone_55.T00024-CD8
T00024	CD8	1	TRAV29/TRDV5*04	TRAJ48*01	CAASALANFGNEKLTF	TGTGCAGCAAGCGCTTTAGCTAACTTTGGAAATGAGAAATTAACCTTT	TRBV9*01	TRBJ1-5*01	CASSARYQPQHF	TGTGCCAGCAGCGCCCGCTATCAGCCCCAGCATTTT	Clone_56.T00024-CD8
T00024	CD8	1	TRAV14/TRDV4*03	TRAJ42*01	CAMREGGGSQGNLIF	TGTGCAATGAGAGAGGGCGGAGGAAGCCAAGGAAATCTCATCTTT	TRBV13*01	TRBJ1-2*01	CASSLWASNLGGYTF	TGTGCCAGCAGCTTATGGGCCTCCAACCTAGGGGGCTACACCTTC	Clone_57.T00024-CD8
T00024	CD8	1	TRAV41*01	TRAJ34*01	CAARFYNTDKLIF	TGTGCTGCCAGGTTCTATAACACCGACAAGCTCATCTTT	TRBV9*01	TRBJ2-7*01	CASSPWTGSSYEQYF	TGTGCCAGCAGCCCATGGACAGGTAGCTCCTACGAGCAGTACTTC	Clone_58.T00024-CD8
T00024	CD8	1	TRAV38-1*01	TRAJ43*01	CAFEDWVDNNDMRF	TGTGCTTTCGAGGACTGGGTCGATAACAATGACATGCGCTTT	TRBV5-5*01	TRBJ2-1*01	CASSPGQTSDEQFF	TGTGCCAGCAGCCCGGGACAGACCTCCGATGAGCAGTTCTTC	Clone_59.T00024-CD8
T00024	CD8	1	TRAV13-1*02	TRAJ31*01	CAAGDNARLMF	TGTGCAGCAGGCGACAATGCCAGACTCATGTTT	TRBV3-1*01	TRBJ2-5*01	CASTPSGGHVEGYQETQYF	TGTGCCAGCACCCCCTCGGGCGGACACGTCGAGGGGTACCAAGAGACCCAGTACTTC	Clone_60.T00024-CD8
T00024	CD8	1	TRAV9-2*01	TRAJ48*01	CALADLGNEKLTF	TGTGCTCTGGCAGACCTTGGAAATGAGAAATTAACCTTT	TRBV10-3*02	TRBJ2-3*01	CAISPQGLTDTQYF	TGTGCCATCAGTCCGCAAGGCCTCACAGATACGCAGTATTTT	Clone_61.T00024-CD8
T00024	CD8	1	TRAV14/TRDV4*03	TRAJ34*01	CAMRLPYNTDKLIF	TGTGCAATGAGACTCCCTTATAACACCGACAAGCTCATCTTT	TRBV29-1*01	TRBJ2-7*01	CSVEGLAGNEQYF	TGCAGCGTTGAGGGGCTAGCGGGCAACGAGCAGTACTTC	Clone_62.T00024-CD8
T00024	CD8	1	TRAV26-1*01	TRAJ48*01	CIVRRTLSNFGNEKLTF	TGCATCGTCAGACGCACTCTATCTAACTTTGGAAATGAGAAATTAACCTTT	TRBV6-5*01	TRBJ2-6*01	CASSWRMRRSGANVLTF	TGTGCCAGCAGCTGGAGAATGAGGAGGTCTGGGGCCAACGTCCTGACTTTC	Clone_63.T00024-CD8
T00024	CD8	1	TRAV19*01	TRAJ31*01	CALSEGTGRLMF	TGTGCTCTGAGTGAGGGTACAGGCAGACTCATGTTT	TRBV29-1*01	TRBJ2-3*01	CSVPWAGSPSSTQYF	TGCAGCGTCCCGTGGGCGGGTTCCCCCAGCAGTACGCAGTATTTT	Clone_64.T00024-CD8
T00024	CD8	1	TRAV38-2/TRDV8*01	TRAJ45*01	CAYNSGGGADGLTF	TGTGCTTATAACTCAGGAGGAGGTGCTGACGGACTCACCTTT	TRBV28*01	TRBJ2-1*01	CASRATSWSYNEQFF	TGTGCCAGCAGGGCGACTAGCTGGTCCTACAATGAGCAGTTCTTC	Clone_65.T00024-CD8
T00024	CD8	1	TRAV5*01	TRAJ20*01	CAERDDYKLSF	TGTGCAGAGAGAGACGACTACAAGCTCAGCTTT	TRBV7-9*01	TRBJ2-1*01	CASTLGDNEQFF	TGTGCCAGCACCTTGGGGGACAATGAGCAGTTCTTC	Clone_66.T00024-CD8
T00024	IFN	6	TRAV4*01	TRAJ33*01	CLVGETGDSNYQLIW	TGCCTCGTGGGTGAAACCGGGGATAGCAACTATCAGTTAATCTGG	TRBV3-1*01	TRBJ2-1*01	CASSQGLAVIDNEQFF	TGTGCCAGCAGCCAAGGACTAGCGGTGATCGACAATGAGCAGTTCTTC	Clone_67.T00024-IFN
T00024	IFN	2	TRAV16*01	TRAJ9*01	CAFNTGGFKTIF	TGTGCTTTTAATACTGGAGGCTTCAAAACTATCTTT	TRBV13*01	TRBJ1-1*01	CASSLGVANTEAFF	TGTGCCAGCAGCTTAGGGGTGGCGAACACTGAAGCTTTCTTT	Clone_68.T00024-IFN
T00024	IFN	1	TRAV1-2*01	TRAJ39*01	CAVEGAGNMLTF	TGTGCTGTGGAGGGTGCAGGCAACATGCTCACCTTT	TRBV6-1*01	TRBJ2-7*01	CASSDLRYEQYF	TGTGCCAGCAGTGACCTTCGGTACGAGCAGTACTTC	Clone_69.T00024-IFN
T00024	IFN	1	TRAV6*03	TRAJ44*01	CALSLTGTASKLTF	TGTGCTCTTTCCCTTACCGGCACTGCCAGTAAACTCACCTTT	TRBV5-6*01	TRBJ2-7*01	CASSLVRSTYEQYF	TGTGCCAGCAGCTTGGTGCGGTCAACCTACGAGCAGTACTTC	Clone_70.T00024-IFN
T00024	IFN	1	TRAV19*01	TRAJ29*01	CALSENSGNTPLVF	TGTGCTCTGAGTGAGAATTCAGGAAACACACCTCTTGTCTTT	TRBV28*01	TRBJ1-2*01	CASGDSPFPLQGYTF	TGTGCCTCAGGGGACAGTCCCTTTCCCCTTCAAGGCTACACCTTC	Clone_71.T00024-IFN
T00024	IFN	1	TRAV34*01	TRAJ52*01	CGADNSMNAGGTSYGKLTF	TGTGGAGCAGACAATTCCATGAATGCTGGTGGTACTAGCTATGGAAAGCTGACATTT	TRBV6-2*01	TRBJ1-1*01	CASSYFDNTEAFF	TGTGCCAGCAGTTATTTCGACAACACTGAAGCTTTCTTT	Clone_72.T00024-IFN
T00024	IFN	1	TRAV19*01	TRAJ23*01	CALRGVAQGGKLIF	TGTGCTCTGAGGGGCGTGGCTCAGGGAGGAAAGCTTATCTTC	TRBV24-1*01	TRBJ2-1*01	CATSDPRTSGRTYNEQFF	TGTGCCACCAGTGATCCTCGGACTAGCGGGAGGACCTACAATGAGCAGTTCTTC	Clone_73.T00024-IFN
T00024	IFN	1	TRAV8-6*02	TRAJ40*01	CALSPGGTYKYIF	TGTGCTCTCTCTCCCGGGGGAACCTACAAATACATCTTT	TRBV10-1*01	TRBJ2-1*01	CASSDGLAAYNEQFF	TGCGCCAGCAGTGACGGGCTAGCGGCTTACAATGAGCAGTTCTTC	Clone_74.T00024-IFN
T00024	IFN	1	TRAV30*05	TRAJ53*01	CGTVDSGGSNYKLTF	TGTGGCACAGTGGATAGTGGAGGTAGCAACTATAAACTGACATTT	TRBV29-1*01	TRBJ2-7*01	CSVLRASEQYF	TGCAGCGTCCTCCGAGCCTCCGAGCAGTACTTC	Clone_75.T00024-IFN
